# Extraintestinal pathogenic *Escherichia coli* (ExPEC) are associated with prolonged carriage of extended-spectrum β-lactamase-producing *E. coli* acquired during travel

**DOI:** 10.1101/2020.09.23.309856

**Authors:** Boas C.L. van der Putten, Jarne M. van Hattem, John Penders, COMBAT Consortium, Daniel R. Mende, Constance Schultsz

## Abstract

**Objectives:** Extended-spectrum β-lactamase-producing *Escherichia coli* (ESBL-Ec) are frequently acquired during international travel, contributing to the global spread of antimicrobial resistance. Human-adapted ESBL-Ec are predicted to exhibit increased intestinal carriage duration, resulting in a higher likelihood of onward human-to-human transmission. Yet, bacterial determinants of increased carriage duration are unknown. Previous studies analysed small traveler cohorts, with short follow-up times, or did not employ high-resolution molecular typing, and were thus unable to identify bacterial traits associated with long-term carriage.

**Methods:** In a prospective cohort study of 2001 international travelers, we analysed 160 faecal ESBL-Ec isolates from all 38 travelers who acquired ESBL-Ec during travel and subsequently carried ESBL-Ec for at least 12 months after return, by whole-genome sequencing. For 17 travelers, we confirmed the persistence of ESBL-Ec strains through single nucleotide variant typing. To identify determinants of increased carriage duration, we compared the 17 long-term carriers (≥12 months carriage) with 33 age-, sex- and destination-matched short-term carriers (<1 month carriage). Long-read sequencing was employed to investigate ESBL plasmid persistence.

**Results:** We show that in healthy travelers with very low antibiotic usage, extraintestinal pathogenic lineages of *E. coli* (ExPEC) are significantly more likely to persist than other *E. coli* lineages. The long-term carriage of *E. coli* from ExPEC lineages is mainly driven by sequence type 131 and phylogroup D *E. coli*.

**Conclusions:** Although ExPEC frequently cause extra-intestinal infections such as bloodstream infections, our results imply that ExPEC are also efficient intestinal colonizers, which potentially contributes to their onward transmission.
