## Supplementary material for "Extraintestinal pathogenic *Escherichia coli* (ExPEC) are associated with prolonged carriage of extended-spectrum β-lactamase-producing *E. coli* acquired during travel": Table S1

### Sheet: Table S1
Table S1. Isolate comparisons with associated metadata. ST = sequence type, SNPs = single nucleotide polymorphisms. Only isolates typed as the same sequence type were compared, as sequence type-specific reference genomes were used.
Isolate (T1)	Isolate (T12)	Traveler (isolate T1)	Traveler (isolate T12)	ST	Reference genome	Comparison type	SNPs	Alignment lengths	SNPs (scaled to 5Mbp)
ERR4557050	ERR4557075	trav032	trav032	10	GCA_004771235.1	within_traveler_between_timepoint	2	3434934	2.91126
ERR4557051	ERR4557075	trav032	trav032	10	GCA_004771235.1	within_traveler_between_timepoint	3	3434481	4.36747
ERR4557052	ERR4557075	trav032	trav032	10	GCA_004771235.1	within_traveler_between_timepoint	4	3433509	5.82494
ERR4557053	ERR4557075	trav032	trav032	10	GCA_004771235.1	within_traveler_between_timepoint	3	3435304	4.36643
ERR4557050	ERR4557076	trav032	trav032	10	GCA_004771235.1	within_traveler_between_timepoint	2	3434906	2.91129
ERR4557051	ERR4557076	trav032	trav032	10	GCA_004771235.1	within_traveler_between_timepoint	3	3434435	4.36753
ERR4557052	ERR4557076	trav032	trav032	10	GCA_004771235.1	within_traveler_between_timepoint	3	3433419	4.36882
ERR4557053	ERR4557076	trav032	trav032	10	GCA_004771235.1	within_traveler_between_timepoint	1	3435093	1.45556
ERR4557050	ERR4557077	trav032	trav032	10	GCA_004771235.1	within_traveler_between_timepoint	1	3435788	1.45527
ERR4557051	ERR4557077	trav032	trav032	10	GCA_004771235.1	within_traveler_between_timepoint	3	3434867	4.36698
ERR4557052	ERR4557077	trav032	trav032	10	GCA_004771235.1	within_traveler_between_timepoint	3	3433755	4.3684
ERR4557053	ERR4557077	trav032	trav032	10	GCA_004771235.1	within_traveler_between_timepoint	3	3436609	4.36477
ERR4557050	ERR4557078	trav032	trav032	10	GCA_004771235.1	within_traveler_between_timepoint	1	3435192	1.45552
ERR4557051	ERR4557078	trav032	trav032	10	GCA_004771235.1	within_traveler_between_timepoint	4	3434596	5.8231
ERR4557052	ERR4557078	trav032	trav032	10	GCA_004771235.1	within_traveler_between_timepoint	3	3433567	4.36863
ERR4557053	ERR4557078	trav032	trav032	10	GCA_004771235.1	within_traveler_between_timepoint	2	3435601	2.9107
ERR4554399	ERR4554595	trav030	trav030	131	GCA_003856615.1	within_traveler_between_timepoint	1	5071211	0.985958
ERR4554400	ERR4554595	trav030	trav030	131	GCA_003856615.1	within_traveler_between_timepoint	2	5073002	1.97122
ERR4554411	ERR4554595	trav040	trav030	131	GCA_003856615.1	between_traveler	154	4829693	159.43
ERR4554537	ERR4554595	trav076	trav030	131	GCA_003856615.1	between_traveler	163	4894509	166.513
ERR4554452	ERR4554595	trav095	trav030	131	GCA_003856615.1	between_traveler	171	4872128	175.488
ERR4554399	ERR4554598	trav030	trav040	131	GCA_003856615.1	between_traveler	152	4827746	157.423
ERR4554400	ERR4554598	trav030	trav040	131	GCA_003856615.1	between_traveler	152	4828824	157.388
ERR4554411	ERR4554598	trav040	trav040	131	GCA_003856615.1	within_traveler_between_timepoint	2	4858865	2.05809
ERR4554537	ERR4554598	trav076	trav040	131	GCA_003856615.1	between_traveler	88	4845115	90.8131
ERR4554452	ERR4554598	trav095	trav040	131	GCA_003856615.1	between_traveler	50	4858185	51.4595
ERR4554399	ERR4555027	trav030	trav076	131	GCA_003856615.1	between_traveler	164	4868185	168.441
ERR4554400	ERR4555027	trav030	trav076	131	GCA_003856615.1	between_traveler	163	4869344	167.374
ERR4554411	ERR4555027	trav040	trav076	131	GCA_003856615.1	between_traveler	91	4827445	94.2528
ERR4554537	ERR4555027	trav076	trav076	131	GCA_003856615.1	within_traveler_between_timepoint	2	4983867	2.00647
ERR4554452	ERR4555027	trav095	trav076	131	GCA_003856615.1	between_traveler	106	4863330	108.979
ERR4554399	ERR4555023	trav030	trav095	131	GCA_003856615.1	between_traveler	171	4872106	175.489
ERR4554400	ERR4555023	trav030	trav095	131	GCA_003856615.1	between_traveler	172	4873062	176.48
ERR4554411	ERR4555023	trav040	trav095	131	GCA_003856615.1	between_traveler	51	4869683	52.3648
ERR4554537	ERR4555023	trav076	trav095	131	GCA_003856615.1	between_traveler	107	4890556	109.395
ERR4554452	ERR4555023	trav095	trav095	131	GCA_003856615.1	within_traveler_between_timepoint	2	4913577	2.03518
ERR4554414	ERR4554599	trav002	trav002	2141	GCA_904863375.1	within_traveler_between_timepoint	31	4576666	33.8674
ERR4554555	ERR4557044	trav017	trav017	38	GCA_006965465.1	within_traveler_between_timepoint	3	4472047	3.35417
ERR4554438	ERR4557044	trav033	trav017	38	GCA_006965465.1	between_traveler	22	4451424	24.7112
ERR4554420	ERR4557044	trav044	trav017	38	GCA_006965465.1	between_traveler	254	4427084	286.871
ERR4554427	ERR4557044	trav052	trav017	38	GCA_006965465.1	between_traveler	232	4269517	271.693
ERR4554446	ERR4557044	trav064	trav017	38	GCA_006965465.1	between_traveler	244	4345723	280.736
ERR4554533	ERR4557044	trav068	trav017	38	GCA_006965465.1	between_traveler	22	4472807	24.5931
ERR4554546	ERR4557044	trav079	trav017	38	GCA_006965465.1	between_traveler	307	4135626	371.165
ERR4554552	ERR4557044	trav081	trav017	38	GCA_006965465.1	between_traveler	242	4270979	283.307
ERR4554553	ERR4557044	trav081	trav017	38	GCA_006965465.1	between_traveler	241	4274610	281.897
ERR4554435	ERR4557044	trav093	trav017	38	GCA_006965465.1	between_traveler	229	4241472	269.953
ERR4554555	ERR4554605	trav017	trav033	38	GCA_006965465.1	between_traveler	17	4451452	19.0949
ERR4554438	ERR4554605	trav033	trav033	38	GCA_006965465.1	within_traveler_between_timepoint	2	4449351	2.24752
ERR4554420	ERR4554605	trav044	trav033	38	GCA_006965465.1	between_traveler	275	4440742	309.633
ERR4554427	ERR4554605	trav052	trav033	38	GCA_006965465.1	between_traveler	209	4273436	244.534
ERR4554446	ERR4554605	trav064	trav033	38	GCA_006965465.1	between_traveler	218	4344858	250.871
ERR4554533	ERR4554605	trav068	trav033	38	GCA_006965465.1	between_traveler	21	4452239	23.5836
ERR4554546	ERR4554605	trav079	trav033	38	GCA_006965465.1	between_traveler	269	4138173	325.023
ERR4554552	ERR4554605	trav081	trav033	38	GCA_006965465.1	between_traveler	206	4268099	241.325
ERR4554553	ERR4554605	trav081	trav033	38	GCA_006965465.1	between_traveler	206	4271105	241.155
ERR4554435	ERR4554605	trav093	trav033	38	GCA_006965465.1	between_traveler	241	4254864	283.205
ERR4554555	ERR4554603	trav017	trav044	38	GCA_006965465.1	between_traveler	263	4478085	293.652
ERR4554438	ERR4554603	trav033	trav044	38	GCA_006965465.1	between_traveler	244	4459022	273.603
ERR4554420	ERR4554603	trav044	trav044	38	GCA_006965465.1	within_traveler_between_timepoint	5	5149259	4.85507
ERR4554427	ERR4554603	trav052	trav044	38	GCA_006965465.1	between_traveler	241	4494758	268.09
ERR4554446	ERR4554603	trav064	trav044	38	GCA_006965465.1	between_traveler	315	4605683	341.969
ERR4554533	ERR4554603	trav068	trav044	38	GCA_006965465.1	between_traveler	265	4478650	295.848
ERR4554546	ERR4554603	trav079	trav044	38	GCA_006965465.1	between_traveler	138	4325947	159.503
ERR4554552	ERR4554603	trav081	trav044	38	GCA_006965465.1	between_traveler	233	4483049	259.868
ERR4554553	ERR4554603	trav081	trav044	38	GCA_006965465.1	between_traveler	237	4485930	264.159
ERR4554435	ERR4554603	trav093	trav044	38	GCA_006965465.1	between_traveler	183	4802615	190.521
ERR4554555	ERR4555016	trav017	trav052	38	GCA_006965465.1	between_traveler	245	4296252	285.132
ERR4554438	ERR4555016	trav033	trav052	38	GCA_006965465.1	between_traveler	246	4292227	286.565
ERR4554420	ERR4555016	trav044	trav052	38	GCA_006965465.1	between_traveler	264	4482517	294.477
ERR4554427	ERR4555016	trav052	trav052	38	GCA_006965465.1	within_traveler_between_timepoint	5	4505101	5.54927
ERR4554446	ERR4555016	trav064	trav052	38	GCA_006965465.1	between_traveler	291	4407431	330.124
ERR4554533	ERR4555016	trav068	trav052	38	GCA_006965465.1	between_traveler	245	4297007	285.082
ERR4554546	ERR4555016	trav079	trav052	38	GCA_006965465.1	between_traveler	300	4209782	356.313
ERR4554552	ERR4555016	trav081	trav052	38	GCA_006965465.1	between_traveler	46	4484813	51.2842
ERR4554553	ERR4555016	trav081	trav052	38	GCA_006965465.1	between_traveler	46	4488997	51.2364
ERR4554435	ERR4555016	trav093	trav052	38	GCA_006965465.1	between_traveler	229	4357874	262.743
ERR4554555	ERR4555024	trav017	trav064	38	GCA_006965465.1	between_traveler	246	4366778	281.672
ERR4554438	ERR4555024	trav033	trav064	38	GCA_006965465.1	between_traveler	245	4358687	281.048
ERR4554420	ERR4555024	trav044	trav064	38	GCA_006965465.1	between_traveler	333	4578450	363.66
ERR4554427	ERR4555024	trav052	trav064	38	GCA_006965465.1	between_traveler	276	4400994	313.566
ERR4554446	ERR4555024	trav064	trav064	38	GCA_006965465.1	within_traveler_between_timepoint	6	4628676	6.48134
ERR4554533	ERR4555024	trav068	trav064	38	GCA_006965465.1	between_traveler	247	4367513	282.77
ERR4554546	ERR4555024	trav079	trav064	38	GCA_006965465.1	between_traveler	295	4300485	342.985
ERR4554552	ERR4555024	trav081	trav064	38	GCA_006965465.1	between_traveler	281	4392685	319.85
ERR4554553	ERR4555024	trav081	trav064	38	GCA_006965465.1	between_traveler	280	4396496	318.435
ERR4554435	ERR4555024	trav093	trav064	38	GCA_006965465.1	between_traveler	298	4411789	337.731
ERR4554555	ERR4555026	trav017	trav068	38	GCA_006965465.1	between_traveler	18	4498692	20.0058
ERR4554438	ERR4555026	trav033	trav068	38	GCA_006965465.1	between_traveler	25	4477126	27.9197
ERR4554420	ERR4555026	trav044	trav068	38	GCA_006965465.1	between_traveler	260	4453171	291.927
ERR4554427	ERR4555026	trav052	trav068	38	GCA_006965465.1	between_traveler	230	4290343	268.044
ERR4554446	ERR4555026	trav064	trav068	38	GCA_006965465.1	between_traveler	242	4366742	277.094
ERR4554533	ERR4555026	trav068	trav068	38	GCA_006965465.1	within_traveler_between_timepoint	0	4499405	0
ERR4554546	ERR4555026	trav079	trav068	38	GCA_006965465.1	between_traveler	302	4156541	363.283
ERR4554552	ERR4555026	trav081	trav068	38	GCA_006965465.1	between_traveler	239	4291956	278.428
ERR4554553	ERR4555026	trav081	trav068	38	GCA_006965465.1	between_traveler	238	4295673	277.023
ERR4554435	ERR4555026	trav093	trav068	38	GCA_006965465.1	between_traveler	234	4267685	274.153
ERR4554555	ERR4555031	trav017	trav079	38	GCA_006965465.1	between_traveler	312	4153885	375.552
ERR4554438	ERR4555031	trav033	trav079	38	GCA_006965465.1	between_traveler	315	4152022	379.333
ERR4554420	ERR4555031	trav044	trav079	38	GCA_006965465.1	between_traveler	270	4273604	315.893
ERR4554427	ERR4555031	trav052	trav079	38	GCA_006965465.1	between_traveler	299	4201059	355.863
ERR4554446	ERR4555031	trav064	trav079	38	GCA_006965465.1	between_traveler	297	4297433	345.555
ERR4554533	ERR4555031	trav068	trav079	38	GCA_006965465.1	between_traveler	314	4154406	377.912
ERR4554546	ERR4555031	trav079	trav079	38	GCA_006965465.1	within_traveler_between_timepoint	8	4340737	9.21503
ERR4554552	ERR4555031	trav081	trav079	38	GCA_006965465.1	between_traveler	302	4193370	360.092
ERR4554553	ERR4555031	trav081	trav079	38	GCA_006965465.1	between_traveler	307	4197181	365.722
ERR4554435	ERR4555031	trav093	trav079	38	GCA_006965465.1	between_traveler	239	4102435	291.29
ERR4554555	ERR4557046	trav017	trav081	38	GCA_006965465.1	between_traveler	241	4294521	280.59
ERR4554438	ERR4557046	trav033	trav081	38	GCA_006965465.1	between_traveler	242	4290428	282.023
ERR4554420	ERR4557046	trav044	trav081	38	GCA_006965465.1	between_traveler	247	4458270	277.013
ERR4554427	ERR4557046	trav052	trav081	38	GCA_006965465.1	between_traveler	44	4481491	49.0908
ERR4554446	ERR4557046	trav064	trav081	38	GCA_006965465.1	between_traveler	280	4395706	318.493
ERR4554533	ERR4557046	trav068	trav081	38	GCA_006965465.1	between_traveler	241	4295110	280.552
ERR4554546	ERR4557046	trav079	trav081	38	GCA_006965465.1	between_traveler	294	4198871	350.094
ERR4554552	ERR4557046	trav081	trav081	38	GCA_006965465.1	within_traveler_between_timepoint	3	4495704	3.33652
ERR4554553	ERR4557046	trav081	trav081	38	GCA_006965465.1	within_traveler_between_timepoint	4	4499814	4.44463
ERR4554435	ERR4557046	trav093	trav081	38	GCA_006965465.1	between_traveler	211	4346688	242.714
ERR4554555	ERR4555018	trav017	trav093	38	GCA_006965465.1	between_traveler	274	4305804	318.175
ERR4554438	ERR4555018	trav033	trav093	38	GCA_006965465.1	between_traveler	257	4287895	299.681
ERR4554420	ERR4555018	trav044	trav093	38	GCA_006965465.1	between_traveler	202	4821939	209.459
ERR4554427	ERR4555018	trav052	trav093	38	GCA_006965465.1	between_traveler	251	4390824	285.823
ERR4554446	ERR4555018	trav064	trav093	38	GCA_006965465.1	between_traveler	327	4448827	367.513
ERR4554533	ERR4555018	trav068	trav093	38	GCA_006965465.1	between_traveler	277	4306653	321.595
ERR4554546	ERR4555018	trav079	trav093	38	GCA_006965465.1	between_traveler	267	4147096	321.912
ERR4554552	ERR4555018	trav081	trav093	38	GCA_006965465.1	between_traveler	245	4383790	279.439
ERR4554553	ERR4555018	trav081	trav093	38	GCA_006965465.1	between_traveler	243	4387295	276.936
ERR4554435	ERR4555018	trav093	trav093	38	GCA_006965465.1	within_traveler_between_timepoint	4	4835465	4.13611
ERR4554431	ERR4554604	trav007	trav007	393	GCA_015136715.1	within_traveler_between_timepoint	4	4994439	4.00445
ERR4554547	ERR4554604	trav010	trav007	393	GCA_015136715.1	between_traveler	147	4981334	147.551
ERR4554431	ERR4555032	trav007	trav010	393	GCA_015136715.1	between_traveler	148	4988815	148.332
ERR4554547	ERR4555032	trav010	trav010	393	GCA_015136715.1	within_traveler_between_timepoint	2	5072018	1.9716
ERR4557041	ERR4555028	trav011	trav011	405	GCA_002164645.3	within_traveler_between_timepoint	5	4997262	5.00274
ERR4554581	ERR4555028	trav086	trav011	405	GCA_002164645.3	between_traveler	131	4642925	141.075
ERR4554582	ERR4555028	trav086	trav011	405	GCA_002164645.3	between_traveler	131	4641393	141.121
ERR4557041	ERR4557045	trav011	trav086	405	GCA_002164645.3	between_traveler	129	4644236	138.882
ERR4554581	ERR4557045	trav086	trav086	405	GCA_002164645.3	within_traveler_between_timepoint	2	4701378	2.12704
ERR4554582	ERR4557045	trav086	trav086	405	GCA_002164645.3	within_traveler_between_timepoint	2	4699250	2.128
ERR4554425	ERR4555017	trav051	trav051	449	GCA_011068385.1	within_traveler_between_timepoint	21	4905965	21.4025
ERR4554442	ERR4554592	trav026	trav026	617	GCA_003030365.1	within_traveler_between_timepoint	272	4453487	305.379
ERR4554397	ERR4554592	trav026	trav026	617	GCA_003030365.1	within_traveler_between_timepoint	274	4451745	307.744
ERR4557048	ERR4554592	trav026	trav026	617	GCA_003030365.1	within_traveler_between_timepoint	273	4453946	306.47
ERR4557049	ERR4554592	trav026	trav026	617	GCA_003030365.1	within_traveler_between_timepoint	274	4454521	307.553
ERR4554442	ERR4557067	trav026	trav026	617	GCA_003030365.1	within_traveler_between_timepoint	274	4455411	307.491
ERR4554397	ERR4557067	trav026	trav026	617	GCA_003030365.1	within_traveler_between_timepoint	277	4454323	310.934
ERR4557048	ERR4557067	trav026	trav026	617	GCA_003030365.1	within_traveler_between_timepoint	276	4456491	309.661
ERR4557049	ERR4557067	trav026	trav026	617	GCA_003030365.1	within_traveler_between_timepoint	277	4457939	310.682
ERR4554442	ERR4557068	trav026	trav026	617	GCA_003030365.1	within_traveler_between_timepoint	272	4455408	305.247
ERR4554397	ERR4557068	trav026	trav026	617	GCA_003030365.1	within_traveler_between_timepoint	277	4454313	310.935
ERR4557048	ERR4557068	trav026	trav026	617	GCA_003030365.1	within_traveler_between_timepoint	274	4456442	307.42
ERR4557049	ERR4557068	trav026	trav026	617	GCA_003030365.1	within_traveler_between_timepoint	275	4457846	308.445
ERR4554442	ERR4557069	trav026	trav026	617	GCA_003030365.1	within_traveler_between_timepoint	275	4455523	308.606
ERR4554397	ERR4557069	trav026	trav026	617	GCA_003030365.1	within_traveler_between_timepoint	280	4454416	314.295
ERR4557048	ERR4557069	trav026	trav026	617	GCA_003030365.1	within_traveler_between_timepoint	277	4456573	310.777
ERR4557049	ERR4557069	trav026	trav026	617	GCA_003030365.1	within_traveler_between_timepoint	278	4457943	311.803
ERR4554442	ERR4557070	trav026	trav026	617	GCA_003030365.1	within_traveler_between_timepoint	275	4455531	308.605
ERR4554397	ERR4557070	trav026	trav026	617	GCA_003030365.1	within_traveler_between_timepoint	280	4454409	314.295
ERR4557048	ERR4557070	trav026	trav026	617	GCA_003030365.1	within_traveler_between_timepoint	277	4456565	310.777
ERR4557049	ERR4557070	trav026	trav026	617	GCA_003030365.1	within_traveler_between_timepoint	278	4457947	311.803
ERR4554447	ERR4555020	trav046	trav046	69	GCA_900622685.1	within_traveler_between_timepoint	19	5003966	18.9849
ERR4554448	ERR4555020	trav047	trav046	69	GCA_900622685.1	between_traveler	14	5000488	13.9986
ERR4554447	ERR4555021	trav046	trav046	69	GCA_900622685.1	within_traveler_between_timepoint	22	5005469	21.976
ERR4554448	ERR4555021	trav047	trav046	69	GCA_900622685.1	between_traveler	9	5001360	8.99755
ERR4554447	ERR4555019	trav046	trav047	69	GCA_900622685.1	between_traveler	14	4997095	14.0081
ERR4554448	ERR4555019	trav047	trav047	69	GCA_900622685.1	within_traveler_between_timepoint	11	4993532	11.0142
ERR4554447	ERR4555022	trav046	trav047	69	GCA_900622685.1	between_traveler	12	5005636	11.9865
ERR4554448	ERR4555022	trav047	trav047	69	GCA_900622685.1	within_traveler_between_timepoint	12	5001331	11.9968
ERR4554454	ERR4555025	trav098	trav098	-	GCA_009720465.1	within_traveler_between_timepoint	20	4149494	24.0993
